# Ancient inversion polymorphisms are locally adaptive in a widespread butterfly species

**DOI:** 10.1101/2024.09.20.614156

**Authors:** Fernando Seixas, Sarah Dendy, Shuzhe Guan, Neil Rosser, Nick Grishin, Neil Davies, Lawrence E. Gilbert, W. Owen McMillan, James Mallet

## Abstract

Wide-ranging species are subject to varying biotic and abiotic selection pressures across their distribution. While local adaptation does not manifest in obvious morphological changes, population genomic studies can reveal cryptic diversity and provide insights into local adaptive processes. In this study, we investigated the biogeographic history and genomic diversity across the range of the zebra longwing butterfly *Heliconius charithonia,* a species with a widespread distribution in the Neotropics, but which is phenotypically homogenous across its range. We examined whole genome sequence data from 55 individuals from the eight described subspecies. We infer that there were at least two distinct colonization events of the Caribbean islands from the mainland. The second colonization wave occurred relatively recently, accounting for the genetic homogeneity observed across the species’ range. Despite low divergence across most of the genome, two large non-recombining genomic regions showed deeply divergent haplotypes that correspond to chromosomal inversions. Phylogenetic analyses indicate ancient origins of these inversion polymorphisms, and there is no evidence that they were introgressed from another extant lineage of *Heliconius*. These ancient polymorphisms are likely maintained by heterogeneous selection across the landscape, with the inversion on chromosome 19 likely playing a role in local adaptation to cold and desiccation. Our findings underscore the importance of genomic analysis in uncovering hidden diversity and adaptation in phenotypically homogenous species and highlight the significant role of chromosomal inversions in driving local adaptation.
