## Supplementary Tables for "Ancient inversion polymorphisms are locally adaptive in a widespread butterfly species"

### Sheet: STable1
															Inversion Genotype
Clade	Nb.	SMcode	Genus	Species	Subspecies	Country	Location Code	Population Code	Latitute	Longitude	Molecular Sex	Median Coverage	Reference	NCBI Accession	Chrom. 2	Chrom. 19
	1	Hcha.bas.Per.910	Heliconius	charithonia	bassleri	Peru	Per	Per	-5.8917	-77.978	M	24.8035	this study	-	inv/inv	std/std
	2	Hcha.bas.Per.913	Heliconius	charithonia	bassleri	Peru	Per	Per	-5.8905	-77.978	M	23.1663	this study	-	inv/inv	std/std
	3	Hcha.bas.Col.003	Heliconius	charithonia	bassleri	Colombia	Col	Col	3.46891	-76.5282	M	9.28128	this study	-	inv/inv	std/std
	4	Hcha.bas.Col.006	Heliconius	charithonia	bassleri	Colombia	Col	Col	3.46891	-76.5282	F	9.96916	this study	-	inv/inv	std/std
	5	Hcha.vas.Pan.n01	Heliconius	charithonia	vasquezae	Panama	Pan	Pan	7.7638	-77.7212	M	9.76376	Ruggieri et al. 2022	SRR4032026	std/inv	std/std
	6	Hcha.vas.Pan.001	Heliconius	charithonia	vasquezae	Panama	Pan	Pan	7.7638	-77.7212	M	68.7465	this study	-	std/inv	std/std
	7	Hcha.vas.Pan.002	Heliconius	charithonia	vasquezae	Panama	Pan	Pan	8.68245	-79.8647	M	10.98	this study	-	std/std	std/std
	8	Hcha.vas.Pan.003	Heliconius	charithonia	vasquezae	Panama	Pan	Pan	9.11995	-79.7018	F	12.3558	this study	-	inv/inv	std/std
	9	Hcha.vas.CRi.003	Heliconius	charithonia	vasquezae	Costa Rica	CRi	CRi	9.94963	-84.2607	M	7.92716	this study	-	inv/inv	std/std
	10	Hcha.vas.CRi.007	Heliconius	charithonia	vasquezae	Costa Rica	CRi	CRi	9.94963	-84.2607	M	13.423	this study	-	inv/inv	std/std
	11	Hcha.vas.tex.009	Heliconius	charithonia	vasquezae	USA	tex	tex	30.2882	-97.7364	M	11.8818	this study	-	std/inv	inv/inv
	12	Hcha.vas.tex.012	Heliconius	charithonia	vasquezae	USA	tex	tex	30.2882	-97.7364	M	9.01892	this study	-	inv/inv	inv/inv
	13	Hcha.vas.tex.ng1	Heliconius	charithonia	vasquezae	USA	tex	tex	30.256	-97.7892	M	4.933	Zhang et al. 2020	SRR25297726	std/std	inv/inv
	14	Hcha.vas.tex.ng2	Heliconius	charithonia	vasquezae	USA	tex	tex	26.3704	-98.8067	M	4.4952	Zhang et al. 2020	SRR25297727	std/inv	inv/inv
	15	Hcha.vas.tex.ab1	Heliconius	charithonia	vasquezae	USA	tex	tex	30.2882	-97.7364	F	114.342	﻿Chakraborty et al. 2023	SRR19659009;SRR19659010	inv/inv	inv/inv
	16	Hcha.tuc.flo.ng1	Heliconius	charithonia	tuckeri	USA	flo	flo	29.0336	-82.7199	F	5.97568	Zhang et al. 2020	SRR25297723	inv/inv	std/std
	17	Hcha.tuc.flo.ng2	Heliconius	charithonia	tuckeri	USA	flo	flo	25.4482	-80.4035	F	4.86872	Zhang et al. 2020	SRR25297725	inv/inv	std/std
	18	Hcha.tuc.flo.c01	Heliconius	charithonia	tuckeri	USA	flc	flo	25.6631	-80.2806	M	12.387	this study	-	inv/inv	std/std
	19	Hcha.tuc.flo.c02	Heliconius	charithonia	tuckeri	USA	flc	flo	25.6631	-80.2806	F	13.3485	this study	-	inv/inv	std/std
	20	Hcha.tuc.flo.d04	Heliconius	charithonia	tuckeri	USA	fld	flo	25.1709	-80.3715	M	12.0064	this study	-	inv/inv	std/std
	21	Hcha.tuc.flo.d20	Heliconius	charithonia	tuckeri	USA	fld	flo	25.1709	-80.3715	M	12.6061	this study	-	inv/inv	std/std
	22	Hcha.ram.NPr.a03	Heliconius	charithonia	ramsdeni	Bahamas	NPr	NPr	25.0466	-77.3538	M	14.0874	this study	-	inv/inv	std/std
	23	Hcha.ram.NPr.a04	Heliconius	charithonia	ramsdeni	Bahamas	NPr	NPr	25.0466	-77.3538	F	13.7435	this study	-	inv/inv	std/std
	24	Hcha.ram.IPi.b28	Heliconius	charithonia	ramsdeni	Cuba	IPi	Cub	21.6947	-82.7892	M	9.87892	this study	-	inv/inv	std/std
	25	Hcha.ram.IPi.b31	Heliconius	charithonia	ramsdeni	Cuba	IPi	Cub	21.6947	-82.7892	M	13.0335	this study	-	inv/inv	std/std
	26	Hcha.ram.Cub.a22	Heliconius	charithonia	ramsdeni	Cuba	Cua	Cub	23.1283	-82.3906	M	11.2688	this study	-	inv/inv	std/std
	27	Hcha.ram.Cub.a23	Heliconius	charithonia	ramsdeni	Cuba	Cua	Cub	23.1283	-82.3906	M	11.5835	this study	-	inv/inv	std/std
	28	Hcha.ram.Cub.c14	Heliconius	charithonia	ramsdeni	Cuba	Cuc	Cub	20.0317	-75.8076	M	10.8916	this study	-	inv/inv	std/std
	29	Hcha.ram.Cub.c17	Heliconius	charithonia	ramsdeni	Cuba	Cuc	Cub	20.0317	-75.8076	F	10.3752	this study	-	inv/inv	std/std
	30	Hcha.sim.Jam.b06	Heliconius	charithonia	simulator	Jamaica	Jam	Jam	17.9851	-76.7873	M	11.9894	this study	-	inv/inv	std/std
	31	Hcha.sim.Jam.b11	Heliconius	charithonia	simulator	Jamaica	Jam	Jam	17.9851	-76.7873	F	9.96184	this study	-	inv/inv	std/std
	32	Hcha.sim.Jam.b13	Heliconius	charithonia	simulator	Jamaica	Jam	Jam	17.9851	-76.7873	F	8.8424	this study	-	inv/inv	std/std
	33	Hcha.sim.Jam.b26	Heliconius	charithonia	simulator	Jamaica	Jam	Jam	17.9851	-76.7873	M	11.2123	this study	-	inv/inv	std/std
	34	Hcha.chu.DRp.d11	Heliconius	charithonia	churchi	Dominican Republic	DRp	DRp	18.9449	-70.2108	M	70.4689	this study	-	inv/inv	std/std
	35	Hcha.chu.DRp.d13	Heliconius	charithonia	churchi	Dominican Republic	DRp	DRp	18.9449	-70.2108	M	59.497	this study	-	inv/inv	std/std
	36	Hcha.chu.DRp.d17	Heliconius	charithonia	churchi	Dominican Republic	DRp	DRp	18.9449	-70.2108	F	77.5762	this study	-	inv/inv	std/std
	37	Hcha.chu.DRp.d22	Heliconius	charithonia	churchi	Dominican Republic	DRp	DRp	18.9449	-70.2108	M	125.975	this study	-	inv/inv	std/std
	38	Hcha.cha.Mon.a14	Heliconius	charithonia	charithonia	Puerto Rico	Mon	Mon	18.0889	-67.8957	M	7.29188	this study	-	inv/inv	std/std
	39	Hcha.cha.Mon.a15	Heliconius	charithonia	charithonia	Puerto Rico	Mon	Mon	18.0889	-67.8957	M	9.16196	this study	-	inv/inv	std/std
	40	Hcha.cha.Mon.a16	Heliconius	charithonia	charithonia	Puerto Rico	Mon	Mon	18.0889	-67.8957	M	8.70308	this study	-	inv/inv	std/std
	41	Hcha.cha.Mon.a20	Heliconius	charithonia	charithonia	Puerto Rico	Mon	Mon	18.0889	-67.8957	M	10.1782	this study	-	inv/inv	std/std
	42	Hcha.cha.PRi.a04	Heliconius	charithonia	charithonia	Puerto Rico	PRi	PRi	18.0309	-66.8394	M	11.4846	this study	-	inv/inv	std/std
	43	Hcha.cha.PRi.a11	Heliconius	charithonia	charithonia	Puerto Rico	PRi	PRi	18.0309	-66.8394	F	10.4912	this study	-	inv/inv	std/std
	44	Hcha.cha.PRi.a13	Heliconius	charithonia	charithonia	Puerto Rico	PRi	PRi	18.0309	-66.8394	M	11.475	this study	-	inv/inv	std/std
	45	Hcha.cha.PRi.a19	Heliconius	charithonia	charithonia	Puerto Rico	PRi	PRi	18.0309	-66.8394	M	10.4083	this study	-	inv/inv	std/std
	46	Hcha.cha.PRi.n01	Heliconius	charithonia	charithonia	Puerto Rico	PRi	PRi	18.0309	-66.8394	M	17.2778	Van Belleghem et al. 2017	SRR4032025	inv/inv	std/std
	47	Hcha.cha.PRi.n02	Heliconius	charithonia	charithonia	Puerto Rico	PRi	PRi	18.3896	-66.0561	M	42.4526	Ruggieri et al. 2022	SRR17455711	inv/inv	std/std
	48	Hcha.ant.StK.008	Heliconius	charithonia	antiquus	Saint Kitts	StK	StK	17.3089	-62.7163	M	11.2022	this study	-	inv/inv	std/std
	49	Hcha.ant.StK.009	Heliconius	charithonia	antiquus	Saint Kitts	StK	StK	17.3089	-62.7163	M	8.71992	this study	-	inv/inv	std/std
	50	Hcha.ant.StK.012	Heliconius	charithonia	antiquus	Saint Kitts	StK	StK	17.3089	-62.7163	M	10.8746	this study	-	inv/inv	std/std
	51	Hcha.ant.StK.021	Heliconius	charithonia	antiquus	Saint Kitts	StK	StK	17.3089	-62.7163	M	10.9732	this study	-	inv/inv	std/std
	52	Hcha.ant.MoS.a21	Heliconius	charithonia	antiquus	Montserrat	MoS	MoS	16.7429	-62.1909	M	9.68292	this study	-	inv/inv	std/std
	53	Hcha.ant.MoS.a23	Heliconius	charithonia	antiquus	Montserrat	MoS	MoS	16.7429	-62.1909	M	10.5687	this study	-	inv/inv	std/std
	54	Hcha.ant.MoS.d03	Heliconius	charithonia	antiquus	Montserrat	MoS	MoS	16.7429	-62.1909	M	10.3598	this study	-	inv/inv	std/std
	55	Hcha.ant.MoS.d05	Heliconius	charithonia	antiquus	Montserrat	MoS	MoS	16.7429	-62.1909	M	12.5104	this study	-	inv/inv	std/std
sara/sapho	56	Hper.spp.Ecu.001	Heliconius	peruvianus	-	Ecuador	nan	nan	-0.3197	-79.337	M	21.8092	Kozak et al. 2021	ERR5235458	-	-
	57	Hdem.spp.per.001	Heliconius	demeter	-	Peru	nan	nan	-6.4584	-76.2877	F	29.1263	Edelman et al. 2019	SRR8883893	-	-
	58	Hdem.nei.ecu.001	Heliconius	demeter	neildi	Ecuador	nan	nan	-1.11547	-77.7768	M	19.4358	Kozak et al. 2021	ERR5235466	-	-
	59	Hesg.uca.per.001	Heliconius	eratosignis	ucayalensis	Peru	nan	nan	-6.4532	-76.289	M	18.3428	Kozak et al. 2021	ERR5235467	-	-
	60	Hric.ric.sur.001	Heliconius	ricini	ricini	Suriname	nan	nan	5.02696	-54.9937	M	28.484	Van Belleghem et al. 2017	SRR4032011	-	-
	61	Hant.ant.sur.001	Heliconius	antiochus	antiochus	Suriname	nan	nan	4.72149	-55.2844	F	17.3948	Kozak et al. 2021	ERR5235455	-	-
	62	Hleu.pse.per.001	Heliconius	leucadia	pseudorhea	Peru	nan	nan	-5.9533	-75.8534	M	18.9599	Kozak et al. 2021	ERR5235456	-	-
	63	Hsar.mag.pan.001	Heliconius	sara	magdalena	Pamama	nan	nan	nan	nan	M	71.1841	Edelman et al. 2019	SRR8883897	-	-
	64	Hhew.hew.cri.001	Heliconius	hewitsonii	hewitsonii	Costa Rica	nan	nan	nan	nan	M	13.6775	Zhang et al. 2016	SRR3102337	-	-
	65	Hsap.sap.col.001	Heliconius	sapho	sapho	Colombia	nan	nan	5.212	-74.897	F	9.97544	Briscoe et al. 2013	ERR266262	-	-
	66	Hsap.can.ecu.001	Heliconius	sapho	candidus	Ecuador	nan	nan	nan	nan	F	13.3182	Zhang et al. 2016	SRR3103855	-	-
	67	Hele.pri.ecu.001	Heliconius	eleuchia	primularis	Ecuador	nan	nan	nan	nan	M	12.3864	Zhang et al. 2016	SRR3102171	-	-
	68	Hcon.con.ecu.001	Heliconius	congener	congener	Ecuador	nan	nan	-4.0439	-78.9861	M	11.4095	Zhang et al. 2016	SRR3102172	-	-
hortense	69	Hhor.hor.sal.001	Heliconius	hortense	hortense	El Salvador	nan	nan	nan	nan	M	18.7674	Van Belleghem et al. 2017	SRR4032054	-	-
	70	Hcly.hyg.ecu.001	Heliconius	clysonymus	-	Peru	nan	nan	nan	nan	M	12.4093	Van Belleghem et al. 2017	SRR4032078	-	-
	71	Hcly.hyg.ecu.002	Heliconius	clysonymus	-	Peru	nan	nan	nan	nan	M	14.8841	Van Belleghem et al. 2017	SRR4032079	-	-
	72	Hcly.hyg.ecu.003	Heliconius	clysonymus	-	Ecuador	nan	nan	nan	nan	M	13.0262	Kozak et al. 2021	ERR1307123	-	-
	73	Htel.tel.per.001	Heliconius	telesiphe	telesiphe	Peru	nan	nan	nan	nan	M	36.351	Edelman et al. 2019	SRR8883900	-	-
erato	74	Hsia.for.pan.001	Heliconius	hecalesia	formosus	Panama	nan	nan	nan	nan	F	99.1184	Edelman et al. 2019	SRR8883898	-	-
	75	Hher.cur.bra.001	Heliconius	hermathena	curua	Brazil	nan	nan	-8.7312	-54.9687	M	7.87012	Massardo et al. 2020	SRR10761184	-	-
	76	Hher.duc.bra.001	Heliconius	hermathena	duckei	Brazil	nan	nan	-1.9829	-56.7088	M	10.8562	Massardo et al. 2020	SRR10761206	-	-
	77	Hher.her.bra.001	Heliconius	hermathena	hermathena	Brazil	nan	nan	-3.3836	-57.7186	M	12.9602	Massardo et al. 2020	SRR10761178	-	-
	78	Hher.sab.bra.001	Heliconius	hermathena	sabinae	Brazil	nan	nan	-0.9916	-62.9254	M	7.22796	Massardo et al. 2020	SRR10761181	-	-
	79	Hher.she.bra.001	Heliconius	hermathena	sheppardi	Brazil	nan	nan	-2.0358	-59.9998	M	15.5282	Massardo et al. 2020	SRR10761159	-	-
	80	Hher.ver.bra.001	Heliconius	hermathena	vereatta	Brazil	nan	nan	-1.98	-56.71	M	16.1057	Massardo et al. 2020	SRR10761171	-	-
	81	Hhim.spp.ecu.001	Heliconius	himera	-	Ecuador	nan	nan	nan	nan	M	31.9231	Edelman et al. 2019	SRR8883895	-	-
	82	Hera.dem.pan.001	Heliconius	erato	demophoon	Panama	nan	nan	nan	nan	F	42.8086	Edelman et al. 2019	SRR8883904	-	-
	83	Hera.pet.mex.001	Heliconius	erato	petiverana	Mexico	nan	nan	nan	nan	M	23.0588	Van Belleghem et al. 2017	SRR4032021	-	-
wallacei	84	Hege.ege.guf.001	Heliconius	egeria	egeria	French Guiana	nan	nan	nan	nan	F	11.1222	Kozak et al. 2021	ERR5235461	-	-
	85	Hwal.fla.per.003	Heliconius	wallacei	flavescens	Peru	nan	nan	-8.28917	-74.5544	M	7.48672	Wallbank et al.2016	ERR1143625	-	-
	86	Hbur.jam.per.003	Heliconius	burneyi	-	Peru	nan	nan	-6.458	-76.288	M	6.30968	Zhang et al. 2016	SRR3102340	-	-
doris	87	Hhec.fla.ecu.001	Heliconius	hecuba	flavus	Ecuador	nan	nan	0.475	-77.555	M	4.23088	Wallbank et al.2016	ERR1143583	-	-
	88	Hxan.nap.ecu.001	Heliconius	xanthocles	napoensis	Ecuador	nan	nan	-1.1155	-77.7768	F	16.0943	Kozak et al. 2021	ERR5235463	-	-
	89	Hhie.hie.ecu.001	Heliconius	hierax	hierax	Ecuador	nan	nan	-0.181944	-77.6844	M	2.19548	Wallbank et al.2016	ERR1143585	-	-
	90	Hdor.spp.per.001	Heliconius	doris	-	Peru	nan	nan	-6.59889	-76.2194	M	6.1724	Wallbank et al.2016	ERR1143567	-	-
melpomene	91	Hmel.mel.pan.001	Heliconius	melpomene	melpomene	Panama	nan	nan	nan	nan	F		Edelman et al. 2019	SRR8883901	-	-

### Sheet: STable2
			Raw												Scaled
Region	Parameter	Node	mean	median	S.D	min	max	0.025	0.975	2.5%HPD	97.5%HPD	ESS*	Eff*	Parameter	mean	2.5% HPD	97.5% HPD	median	S.D
Species Tree	theta	HchaPan	0.098802	0.055573	0.119913	0.011233	0.658725	0.024793	0.52877	0.016678	0.479487	128.775	0.000258	Ne (106)	8.517	1.438	41.335	4.791	10.337
		HchaTex	0.001892	0.001883	0.000203	0.001227	0.003098	0.00152	0.002314	0.00151	0.002302	2064.78	0.00413		0.163	0.13	0.198	0.162	0.018
		Hper	0.004139	0.00413	0.000236	0.0032	0.005449	0.003699	0.004624	0.003687	0.004609	24278.9	0.048558		0.357	0.318	0.397	0.356	0.02
		Hsar	0.010963	0.010943	0.000614	0.00849	0.014551	0.009817	0.01223	0.009773	0.01218	112153	0.224306		0.945	0.843	1.05	0.943	0.053
		Hsap	0.004983	0.004976	0.000244	0.004001	0.006354	0.004524	0.005479	0.004513	0.005467	54552.2	0.109104		0.43	0.389	0.471	0.429	0.021
		Hera	0.016099	0.016074	0.000828	0.012767	0.020386	0.014551	0.017798	0.014522	0.017761	84025.9	0.168052		1.388	1.252	1.531	1.386	0.071
		Hher	0.004256	0.004253	0.000203	0.003458	0.0055	0.003868	0.004669	0.003861	0.004659	32937.4	0.065875		0.367	0.333	0.402	0.367	0.018
		Hmel	0.011246	0.011237	0.00044	0.009276	0.013554	0.010412	0.012135	0.010398	0.012119	139475	0.278949		0.969	0.896	1.045	0.969	0.038
		HchaPanHchaTexHperHsarHsapHeraHherHmel	0.01509	0.01508	0.000831	0.010982	0.019272	0.013489	0.016746	0.013461	0.016717	15004.3	0.030009		1.301	1.16	1.441	1.3	0.072
		HchaPanHchaTexHperHsarHsapHeraHher	0.008333	0.008319	0.000572	0.00593	0.011219	0.007258	0.009494	0.007239	0.009472	28086.3	0.056173		0.718	0.624	0.817	0.717	0.049
		HchaPanHchaTexHperHsarHsap	0.009829	0.009778	0.001224	0.00514	0.01618	0.007582	0.012383	0.007458	0.01224	21451.4	0.042903		0.847	0.643	1.055	0.843	0.106
		HchaPanHchaTexHper	0.006146	0.00614	0.000274	0.004992	0.007462	0.005624	0.006702	0.005613	0.00669	20654.9	0.04131		0.53	0.484	0.577	0.529	0.024
		HchaPanHchaTex	0.009585	0.009563	0.000837	0.00626	0.01414	0.008006	0.011296	0.007957	0.01124	2927.72	0.005855		0.826	0.686	0.969	0.824	0.072
		HsarHsap	0.009935	0.009923	0.000545	0.007692	0.012715	0.008899	0.011035	0.008864	0.010997	54573.3	0.109147		0.856	0.764	0.948	0.855	0.047
		HeraHher	0.015787	0.015744	0.001324	0.010018	0.022592	0.013309	0.018498	0.013219	0.018394	24894.4	0.049789		1.361	1.14	1.586	1.357	0.114
	tau	HchaPanHchaTexHperHsarHsapHeraHherHmel	0.024981	0.024977	0.000379	0.023337	0.026749	0.024245	0.025735	0.024233	0.025721	9784.24	0.019568	Time (Mya)	2.15	2.09	2.22	2.15	0.03
		HchaPanHchaTexHperHsarHsapHeraHher	0.017711	0.017711	0.000245	0.016557	0.018951	0.017233	0.018193	0.017225	0.018184	35987.4	0.071975		1.53	1.48	1.57	1.53	0.02
		HchaPanHchaTexHperHsarHsap	0.014073	0.014074	0.000301	0.012749	0.015499	0.013482	0.014662	0.01349	0.014668	24696.9	0.049394		1.21	1.16	1.26	1.21	0.03
		HchaPanHchaTexHper	0.003218	0.003218	0.000113	0.002744	0.003785	0.002995	0.003441	0.002991	0.003436	10206.7	0.020413		0.28	0.26	0.3	0.28	0.01
		HchaPanHchaTex	0.000861	0.000857	9.8e-05	0.000542	0.00133	0.000677	0.001063	0.00067	0.001053	1910.66	0.003821		0.07	0.06	0.09	0.07	0.01
		HsarHsap	0.005153	0.005151	0.00019	0.004303	0.005996	0.004785	0.005528	0.004778	0.00552	45618.9	0.091238		0.44	0.41	0.48	0.44	0.02
		HeraHher	0.008878	0.008878	0.000362	0.007268	0.010606	0.008172	0.009589	0.008165	0.009581	23306.6	0.046613		0.77	0.7	0.83	0.77	0.03
Region	Parameter	Node	mean	median	S.D	min	max	0.025	0.975	2.5%HPD	97.5%HPD	ESS*	Eff*	Parameter	mean	2.5% HPD	97.5% HPD	median	S.D
Chrom. 2 Inversion	theta	HchaPan	0.014927	0.014319	0.003822	0.005967	0.072299	0.009389	0.023941	0.008577	0.022366	47192.2	0.094384	Ne (106)	1.287	0.739	1.928	1.234	0.329
		HchaTex	0.017549	0.017369	0.002363	0.009681	0.031386	0.013447	0.022686	0.013135	0.022264	48733.3	0.097467		1.513	1.132	1.919	1.497	0.204
		Hper	0.008469	0.008226	0.001827	0.003076	0.027509	0.005626	0.012727	0.005272	0.01211	60270.1	0.12054		0.73	0.454	1.044	0.709	0.158
		Hsar	0.013885	0.013506	0.00292	0.005093	0.041439	0.009275	0.020652	0.008753	0.019721	80415.7	0.160831		1.197	0.755	1.7	1.164	0.252
		Hsap	0.006704	0.006611	0.001094	0.002894	0.013707	0.004841	0.009096	0.004674	0.00887	39593.3	0.079187		0.578	0.403	0.765	0.57	0.094
		Hera	0.005964	0.00589	0.000918	0.002765	0.011708	0.004355	0.007963	0.004255	0.007821	21053.6	0.042107		0.514	0.367	0.674	0.508	0.079
		Hher	0.006248	0.006186	0.000955	0.003177	0.012345	0.004574	0.008316	0.004456	0.008152	21736.8	0.043474		0.539	0.384	0.703	0.533	0.082
		Hmel	0.015293	0.015184	0.001706	0.009062	0.02491	0.012257	0.01893	0.01204	0.018667	52743.1	0.105486		1.318	1.038	1.609	1.309	0.147
		HchaPanHperHchaTexHeraHherHsapHsarHmel	0.016789	0.016704	0.002514	0.00705	0.030069	0.012119	0.021972	0.011987	0.021809	5199.44	0.010399		1.447	1.033	1.88	1.44	0.217
		HchaPanHperHchaTexHeraHherHsapHsar	0.022819	0.02214	0.00603	0.004586	0.07984	0.01294	0.036623	0.011963	0.035059	19290.6	0.038581		1.967	1.031	3.022	1.909	0.52
		HchaPanHperHchaTex	0.093985	0.09108	0.021147	0.036956	0.2804	0.061315	0.143363	0.057505	0.136463	6153.92	0.012308		8.102	4.957	11.764	7.852	1.823
		HchaPanHper	0.006196	0.006146	0.000953	0.002759	0.012247	0.004476	0.008201	0.00439	0.008091	13650.3	0.027301		0.534	0.378	0.698	0.53	0.082
		HeraHherHsapHsar	0.012177	0.011846	0.003102	0.002905	0.03332	0.00706	0.019129	0.006593	0.01838	18675.6	0.037351		1.05	0.568	1.584	1.021	0.267
		HeraHher	0.047484	0.04618	0.011113	0.013618	0.136974	0.029502	0.072954	0.027586	0.069884	21359.5	0.042719		4.093	2.378	6.024	3.981	0.958
		HsapHsar	0.013768	0.013676	0.001749	0.007293	0.024116	0.010592	0.017447	0.010451	0.017268	54915	0.10983		1.187	0.901	1.489	1.179	0.151
	Tau	HchaPanHperHchaTexHeraHherHsapHsarHmel	0.026547	0.026544	0.001282	0.021238	0.032274	0.024043	0.029059	0.02406	0.029072	3318.34	0.006637	Time (Mya)	2.29	2.07	2.51	2.29	0.11
		HchaPanHperHchaTexHeraHherHsapHsar	0.021153	0.021144	0.000873	0.016967	0.025445	0.019461	0.022886	0.019451	0.022874	26330.9	0.052662		1.82	1.68	1.97	1.82	0.08
		HchaPanHperHchaTex	0.009464	0.009422	0.000888	0.00618	0.014445	0.007834	0.011322	0.007751	0.011222	10609.6	0.021219		0.82	0.67	0.97	0.81	0.08
		HchaPanHper	0.003078	0.003074	0.000384	0.001498	0.004975	0.002336	0.003843	0.00233	0.003835	25940.8	0.051882		0.27	0.2	0.33	0.27	0.03
		HeraHherHsapHsar	0.016038	0.016046	0.000864	0.012122	0.019781	0.014324	0.017709	0.014334	0.017717	30842	0.061684		1.38	1.24	1.53	1.38	0.07
		HeraHher	0.005598	0.005538	0.000899	0.002595	0.011149	0.004009	0.007526	0.003889	0.007369	17631.5	0.035263		0.48	0.34	0.64	0.48	0.08
		HsapHsar	0.00383	0.003817	0.000529	0.001767	0.006629	0.002827	0.004896	0.002805	0.004872	25995.3	0.051991		0.33	0.24	0.42	0.33	0.05
Region	Parameter	Node	mean	median	S.D	min	max	0.025	0.975	2.5%HPD	97.5%HPD	ESS*	Eff*	Parameter	mean	2.5% HPD	97.5% HPD	median	S.D
Chrom. 19 Inversion	theta	HchaPan	0.008139	0.007192	0.00422	0.001814	0.140048	0.003833	0.01801	0.003109	0.01521	19857.4	0.039715	Ne (106)	0.702	0.268	1.311	0.62	0.364
		HchaTex	0.004557	0.004386	0.0012	0.001442	0.0172	0.002728	0.007383	0.002493	0.00695	91442.9	0.182886		0.393	0.215	0.599	0.378	0.103
		Hper	0.005014	0.004668	0.001741	0.00145	0.032972	0.002753	0.009295	0.002378	0.008362	76661.6	0.153323		0.432	0.205	0.721	0.402	0.15
		Hsar	0.008474	0.007872	0.003074	0.002121	0.086863	0.004498	0.015992	0.003879	0.014341	83978.6	0.167957		0.731	0.334	1.236	0.679	0.265
		Hsap	0.006348	0.005975	0.002056	0.001836	0.047497	0.003519	0.011359	0.003071	0.010339	119616	0.239232		0.547	0.265	0.891	0.515	0.177
		Hera	0.015042	0.013944	0.005495	0.004035	0.100212	0.007897	0.028657	0.006759	0.025632	42433.9	0.084868		1.297	0.583	2.21	1.202	0.474
		Hher	0.004716	0.004527	0.001261	0.001683	0.017363	0.002811	0.007697	0.002563	0.007232	97437.9	0.194876		0.407	0.221	0.623	0.39	0.109
		Hmel	0.010593	0.010223	0.002681	0.00347	0.03447	0.00644	0.016864	0.005971	0.015985	160975	0.32195		0.913	0.515	1.378	0.881	0.231
		HchaPanHperHsarHsapHeraHherHchaTexHmel	0.010042	0.009517	0.003484	0.002105	0.041248	0.004815	0.018248	0.00407	0.016897	35908.9	0.071818		0.866	0.351	1.457	0.82	0.3
		HchaPanHperHsarHsapHeraHherHchaTex	0.011939	0.011368	0.003683	0.003167	0.053122	0.006461	0.020711	0.005732	0.019256	74839.4	0.149679		1.029	0.494	1.66	0.98	0.318
		HchaPanHperHsarHsapHeraHher	0.011151	0.010013	0.005505	0.0023	0.205702	0.00503	0.02396	0.004037	0.020555	16892.9	0.033786		0.961	0.348	1.772	0.863	0.475
		HchaPanHperHsarHsap	0.012565	0.011119	0.006896	0.002383	0.306312	0.005304	0.028031	0.004152	0.024025	8371.31	0.016743		1.083	0.358	2.071	0.959	0.594
		HchaPanHper	0.004679	0.004537	0.001124	0.001553	0.013491	0.002896	0.007275	0.002676	0.006903	79698.5	0.159397		0.403	0.231	0.595	0.391	0.097
		HsarHsap	0.007992	0.00766	0.002281	0.002432	0.034094	0.004524	0.013383	0.004048	0.012501	138260	0.276521		0.689	0.349	1.078	0.66	0.197
		HeraHher	0.010727	0.01	0.004027	0.002321	0.061885	0.005105	0.020547	0.004327	0.018718	80485.5	0.160971		0.925	0.373	1.614	0.862	0.347
	tau	HchaPanHperHsarHsapHeraHherHchaTexHmel	0.025937	0.025937	0.002001	0.016808	0.035515	0.022009	0.029862	0.021968	0.02982	22830.9	0.045662	Time (Mya)	2.24	1.89	2.57	2.24	0.17
		HchaPanHperHsarHsapHeraHherHchaTex	0.015702	0.015662	0.001314	0.01063	0.022557	0.013235	0.018395	0.01315	0.018298	28611.6	0.057223		1.35	1.13	1.58	1.35	0.11
		HchaPanHperHsarHsapHeraHher	0.012939	0.012923	0.001034	0.008759	0.018301	0.010958	0.015015	0.010918	0.014972	50259.4	0.100519		1.12	0.94	1.29	1.11	0.09
		HchaPanHperHsarHsap	0.00963	0.009633	0.001116	0.00424	0.015369	0.007443	0.011816	0.007439	0.01181	62631.8	0.125264		0.83	0.64	1.02	0.83	0.1
		HchaPanHper	0.00226	0.002238	0.000562	0.000321	0.005151	0.001221	0.003421	0.001189	0.003381	24109.7	0.048219		0.19	0.1	0.29	0.19	0.05
		HsarHsap	0.003586	0.003556	0.000778	0.000737	0.007926	0.002147	0.005187	0.002093	0.005121	59398	0.118796		0.31	0.18	0.44	0.31	0.07
		HeraHher	0.007209	0.007199	0.00136	0.001985	0.013672	0.004583	0.009888	0.004551	0.009854	52181.1	0.104362		0.62	0.39	0.85	0.62	0.12

### Sheet: STable3
SMcode	Genus	Species	Subspecies	Location Code	Population Code	Latitude	Longitude	chr02	chr19	Annual temperature	Mean Diurnal Range	Isothermality	Temperature Seasonality	Maximum Temperature of Warmest Month	Minimum Temperature of Coldest Month	Temperature Annual Range	Annual Precipitation	Precipitation of Wettest Month	Precipitation of Driest Month	Precipitation Seasonality	Solar radiation	Water vapor pressure	Wind speed
Hcha.bas.Per.910	Heliconius	charithonia	bassleri	Per	Per	-5.89	-77.98	inv/inv	std/std	17.2436	11.0029	83.7552	42.6083	23.763	10.626	13.137	948	119	47	28.861	14038	1.5267	2.178
Hcha.bas.Per.913	Heliconius	charithonia	bassleri	Per	Per	-5.89	-77.98	inv/inv	std/std	17.2436	11.0029	83.7552	42.6083	23.763	10.626	13.137	948	119	47	28.861	14038	1.5267	2.178
Hcha.bas.Col.003	Heliconius	charithonia	bassleri	Col	Col	3.47	-76.53	inv/inv	std/std	22.5723	10.4216	89.2412	24.5999	28.678	17	11.678	1885	223	78	27.8641	14226	2.1121	0.906
Hcha.bas.Col.006	Heliconius	charithonia	bassleri	Col	Col	3.47	-76.53	inv/inv	std/std	22.5723	10.4216	89.2412	24.5999	28.678	17	11.678	1885	223	78	27.8641	14226	2.1121	0.906
Hcha.vas.Pan.n01	Heliconius	charithonia	vasquezae	Pan	Pan	7.76	-77.72	std/inv	std/std	21.7292	7.61867	83.6113	33.233	26.346	17.234	9.112	2615	361	50	48.4024	16854	2.1735	1.095
Hcha.vas.Pan.001	Heliconius	charithonia	vasquezae	Pan	Pan	7.76	-77.72	std/inv	std/std	21.7292	7.61867	83.6113	33.233	26.346	17.234	9.112	2615	361	50	48.4024	16854	2.1735	1.095
Hcha.vas.Pan.002	Heliconius	charithonia	vasquezae	Pan	Pan	8.68	-79.86	std/std	std/std	26.4623	7.08767	78.647	55.3752	31.173	22.161	9.012	2178	355	14	66.6823	17439	2.6667	1.714
Hcha.vas.Pan.003	Heliconius	charithonia	vasquezae	Pan	Pan	9.12	-79.7	inv/inv	std/std	26.3428	6.10533	74.5644	69.3334	30.547	22.359	8.188	2471	351	23	59.7975	16873	2.7548	1.532
Hcha.vas.CRi.003	Heliconius	charithonia	vasquezae	CRi	CRi	9.95	-84.26	inv/inv	std/std	23.1789	10.2202	79.8139	68.343	30.248	17.443	12.805	2213	348	17	71.0331	18368	2.2447	3.169
Hcha.vas.CRi.007	Heliconius	charithonia	vasquezae	CRi	CRi	9.95	-84.26	inv/inv	std/std	23.1789	10.2202	79.8139	68.343	30.248	17.443	12.805	2213	348	17	71.0331	18368	2.2447	3.169
Hcha.nnn.mex.000	Heliconius	charithonia	vasquezae	Mex	Mex	23.74	-99.14	pseudo	pseudo	23.3378	13.6401	52.9979	465.643	35.039	9.302	25.737	724	154	12	77.3144	11746	1.42	1.6
Hcha.nnn.mex.000	Heliconius	charithonia	vasquezae	Mex	Mex	25.67	-100.32	pseudo	pseudo	22.598	14.4144	51.6831	502.579	35.206	7.316	27.89	659	166	17	79.2388	10320	1.06	2.6
Hcha.vas.tex.009	Heliconius	charithonia	vasquezae	tex	tex	30.29	-97.74	std/inv	inv/inv	20.1485	12.097	38.5071	708.695	35.271	3.856	31.415	831	121	47	33.9968	9027	0.8405	3.547
Hcha.vas.tex.012	Heliconius	charithonia	vasquezae	tex	tex	30.29	-97.74	inv/inv	inv/inv	20.1485	12.097	38.5071	708.695	35.271	3.856	31.415	831	121	47	33.9968	9027	0.8405	3.547
Hcha.vas.tex.ng1	Heliconius	charithonia	vasquezae	tex	tex	30.26	-97.79	std/std	inv/inv	19.638	11.6631	37.7092	705.367	34.585	3.656	30.929	830	120	47	33.3727	9090	0.8294	3.563
Hcha.vas.tex.ng2	Heliconius	charithonia	vasquezae	tex	tex	26.37	-98.81	std/inv	inv/inv	23.2493	13.1379	44.8332	591.179	37.055	7.751	29.304	544	108	17	57.9954	9865	1.2047	3.371
Hcha.vas.tex.ab1	Heliconius	charithonia	vasquezae	tex	tex	30.29	-97.74	inv/inv	inv/inv	20.1485	12.097	38.5071	708.695	35.271	3.856	31.415	831	121	47	33.9968	9027	0.8405	3.547
Hcha.tuc.flo.ng1	Heliconius	charithonia	tuckeri	flo	flo	29.03	-82.72	inv/inv	std/std	20.9921	11.8602	47.2883	519.625	32.7755	7.6949	25.0806	1416	223	62	48.1765	10288	1.2451	3.12653
Hcha.tuc.flo.ng2	Heliconius	charithonia	tuckeri	flo	flo	25.45	-80.4	inv/inv	std/std	24.232	8.75434	50.3274	317.841	32.1885	14.7937	17.3948	1425	239	35	61.3745	11976	1.82906	4.71562
Hcha.tuc.flo.c01	Heliconius	charithonia	tuckeri	flc	flo	25.66	-80.28	inv/inv	std/std	24.256	8.00657	48.2603	316.454	31.7904	15.2	16.5904	1465	244	35	60.1123	11957	1.81269	4.71538
Hcha.tuc.flo.c02	Heliconius	charithonia	tuckeri	flc	flo	25.66	-80.28	inv/inv	std/std	24.256	8.00657	48.2603	316.454	31.7904	15.2	16.5904	1465	244	35	60.1123	11957	1.81269	4.71538
Hcha.tuc.flo.d04	Heliconius	charithonia	tuckeri	fld	flo	25.17	-80.37	inv/inv	std/std	24.4952	7.11142	45.6511	310.897	31.8963	16.3185	15.5778	1285	222	34	60.6811	12369	1.87926	5.1
Hcha.tuc.flo.d20	Heliconius	charithonia	tuckeri	fld	flo	25.17	-80.37	inv/inv	std/std	24.4952	7.11142	45.6511	310.897	31.8963	16.3185	15.5778	1285	222	34	60.6811	12369	1.87926	5.1
Hcha.ram.NPr.a03	Heliconius	charithonia	ramsdeni	NPr	NPr	25.05	-77.35	inv/inv	std/std	25.11	8.34321	54.7603	256.164	32.4837	17.2478	15.2359	1294	195	45	55.0157	13088	2.04185	4.20217
Hcha.ram.NPr.a04	Heliconius	charithonia	ramsdeni	NPr	NPr	25.05	-77.35	inv/inv	std/std	25.11	8.34321	54.7603	256.164	32.4837	17.2478	15.2359	1294	195	45	55.0157	13088	2.04185	4.20217
Hcha.ram.IPi.b28	Heliconius	charithonia	ramsdeni	IPi	Cub	21.69	-82.79	inv/inv	std/std	25.3128	8.81175	61.4659	194.329	31.964	17.628	14.336	1382	214	30	59.8407	13451	2.2227	3.291
Hcha.ram.IPi.b31	Heliconius	charithonia	ramsdeni	IPi	Cub	21.69	-82.79	inv/inv	std/std	25.3128	8.81175	61.4659	194.329	31.964	17.628	14.336	1382	214	30	59.8407	13451	2.2227	3.291
Hcha.ram.Cub.a22	Heliconius	charithonia	ramsdeni	Cua	Cub	23.13	-82.39	inv/inv	std/std	25.5412	8.31181	59.0653	212.986	32.4097	18.3375	14.0722	1281	198	52	44.6724	12509	2.11389	3.20972
Hcha.ram.Cub.a23	Heliconius	charithonia	ramsdeni	Cua	Cub	23.13	-82.39	inv/inv	std/std	25.5412	8.31181	59.0653	212.986	32.4097	18.3375	14.0722	1281	198	52	44.6724	12509	2.11389	3.20972
Hcha.ram.Cub.c14	Heliconius	charithonia	ramsdeni	Cuc	Cub	20.03	-75.81	inv/inv	std/std	26.0532	8.74233	66.5423	143.714	32.264	19.126	13.138	1177	189	36	52.094	15672	2.4434	3.907
Hcha.ram.Cub.c17	Heliconius	charithonia	ramsdeni	Cuc	Cub	20.03	-75.81	inv/inv	std/std	26.0532	8.74233	66.5423	143.714	32.264	19.126	13.138	1177	189	36	52.094	15672	2.4434	3.907
Hcha.sim.Jam.b06	Heliconius	charithonia	simulator	Jam	Jam	17.99	-76.79	inv/inv	std/std	26.5706	7.81286	72.5604	97.1554	31.7239	20.9565	10.7674	1064	161	40	47.7613	15352	2.44957	2.88913
Hcha.sim.Jam.b11	Heliconius	charithonia	simulator	Jam	Jam	17.99	-76.79	inv/inv	std/std	26.5706	7.81286	72.5604	97.1554	31.7239	20.9565	10.7674	1064	161	40	47.7613	15352	2.44957	2.88913
Hcha.sim.Jam.b13	Heliconius	charithonia	simulator	Jam	Jam	17.99	-76.79	inv/inv	std/std	26.5706	7.81286	72.5604	97.1554	31.7239	20.9565	10.7674	1064	161	40	47.7613	15352	2.44957	2.88913
Hcha.sim.Jam.b26	Heliconius	charithonia	simulator	Jam	Jam	17.99	-76.79	inv/inv	std/std	26.5706	7.81286	72.5604	97.1554	31.7239	20.9565	10.7674	1064	161	40	47.7613	15352	2.44957	2.88913
Hcha.chu.DRp.d11	Heliconius	charithonia	churchi	DRp	DRp	18.94	-70.21	inv/inv	std/std	25.1232	10.3948	74.8584	128.536	31.864	17.978	13.886	2006	268	90	33.3214	13595	2.1306	2.587
Hcha.chu.DRp.d13	Heliconius	charithonia	churchi	DRp	DRp	18.94	-70.21	inv/inv	std/std	25.1232	10.3948	74.8584	128.536	31.864	17.978	13.886	2006	268	90	33.3214	13595	2.1306	2.587
Hcha.chu.DRp.d17	Heliconius	charithonia	churchi	DRp	DRp	18.94	-70.21	inv/inv	std/std	25.1232	10.3948	74.8584	128.536	31.864	17.978	13.886	2006	268	90	33.3214	13595	2.1306	2.587
Hcha.chu.DRp.d22	Heliconius	charithonia	churchi	DRp	DRp	18.94	-70.21	inv/inv	std/std	25.1232	10.3948	74.8584	128.536	31.864	17.978	13.886	2006	268	90	33.3214	13595	2.1306	2.587
Hcha.cha.Mon.a14	Heliconius	charithonia	charithonia	Mon	Mon	18.09	-67.9	inv/inv	std/std	26.2195	9.58429	74.1654	124.962	32.7	19.7771	12.9229	1038	125	37	32.209	14829	2.54829	4.39714
Hcha.cha.Mon.a15	Heliconius	charithonia	charithonia	Mon	Mon	18.09	-67.9	inv/inv	std/std	26.2195	9.58429	74.1654	124.962	32.7	19.7771	12.9229	1038	125	37	32.209	14829	2.54829	4.39714
Hcha.cha.Mon.a16	Heliconius	charithonia	charithonia	Mon	Mon	18.09	-67.9	inv/inv	std/std	26.2195	9.58429	74.1654	124.962	32.7	19.7771	12.9229	1038	125	37	32.209	14829	2.54829	4.39714
Hcha.cha.Mon.a20	Heliconius	charithonia	charithonia	Mon	Mon	18.09	-67.9	inv/inv	std/std	26.2195	9.58429	74.1654	124.962	32.7	19.7771	12.9229	1038	125	37	32.209	14829	2.54829	4.39714
Hcha.cha.PRi.a04	Heliconius	charithonia	charithonia	PRi	PRi	18.03	-66.84	inv/inv	std/std	25.4035	12.8116	78.0148	130.024	33.132	16.71	16.422	1163	183	34	54.8065	14348	2.4024	3.775
Hcha.cha.PRi.a11	Heliconius	charithonia	charithonia	PRi	PRi	18.03	-66.84	inv/inv	std/std	25.4035	12.8116	78.0148	130.024	33.132	16.71	16.422	1163	183	34	54.8065	14348	2.4024	3.775
Hcha.cha.PRi.a13	Heliconius	charithonia	charithonia	PRi	PRi	18.03	-66.84	inv/inv	std/std	25.4035	12.8116	78.0148	130.024	33.132	16.71	16.422	1163	183	34	54.8065	14348	2.4024	3.775
Hcha.cha.PRi.a19	Heliconius	charithonia	charithonia	PRi	PRi	18.03	-66.84	inv/inv	std/std	25.4035	12.8116	78.0148	130.024	33.132	16.71	16.422	1163	183	34	54.8065	14348	2.4024	3.775
Hcha.cha.PRi.n01	Heliconius	charithonia	charithonia	PRi	PRi	18	-66.8	inv/inv	std/std	25.9353	12.0893	77.061	131.736	33.4	17.712	15.688	889	147	22	59.6366	14604	2.49	3.988
Hcha.cha.PRi.n02	Heliconius	charithonia	charithonia	PRi	PRi	18.4	-66.1	inv/inv	std/std	25.9767	10.1318	75.6276	131.377	32.27	18.873	13.397	1800	199	80	27.4292	13771	2.392	3.663
Hcha.ant.StK.008	Heliconius	charithonia	antiquus	StK	StK	17.31	-62.72	inv/inv	std/std	26.1943	5.98991	66.7889	111.155	30.3947	21.4263	8.96842	1302	158	52	33.8281	16430	2.50868	5.26316
Hcha.ant.StK.009	Heliconius	charithonia	antiquus	StK	StK	17.31	-62.72	inv/inv	std/std	26.1943	5.98991	66.7889	111.155	30.3947	21.4263	8.96842	1302	158	52	33.8281	16430	2.50868	5.26316
Hcha.ant.StK.012	Heliconius	charithonia	antiquus	StK	StK	17.31	-62.72	inv/inv	std/std	26.1943	5.98991	66.7889	111.155	30.3947	21.4263	8.96842	1302	158	52	33.8281	16430	2.50868	5.26316
Hcha.ant.StK.021	Heliconius	charithonia	antiquus	StK	StK	17.31	-62.72	inv/inv	std/std	26.1943	5.98991	66.7889	111.155	30.3947	21.4263	8.96842	1302	158	52	33.8281	16430	2.50868	5.26316
Hcha.ant.MoS.a21	Heliconius	charithonia	antiquus	MoS	MoS	16.74	-62.19	inv/inv	std/std	25.4018	5.23497	64.2134	112.152	29.1541	21.0016	8.15246	1601	179	80	28.1194	15805	2.41623	4.92295
Hcha.ant.MoS.a23	Heliconius	charithonia	antiquus	MoS	MoS	16.74	-62.19	inv/inv	std/std	25.4018	5.23497	64.2134	112.152	29.1541	21.0016	8.15246	1601	179	80	28.1194	15805	2.41623	4.92295
Hcha.ant.MoS.d03	Heliconius	charithonia	antiquus	MoS	MoS	16.74	-62.19	inv/inv	std/std	25.4018	5.23497	64.2134	112.152	29.1541	21.0016	8.15246	1601	179	80	28.1194	15805	2.41623	4.92295
Hcha.ant.MoS.d05	Heliconius	charithonia	antiquus	MoS	MoS	16.74	-62.19	inv/inv	std/std	25.4018	5.23497	64.2134	112.152	29.1541	21.0016	8.15246	1601	179	80	28.1194	15805	2.41623	4.92295
